# A Draft Pacific Ancestry Pangenome Reference

**DOI:** 10.1101/2024.08.07.606392

**Authors:** Connor Littlefield, Jose M. Lazaro-Guevara, Devorah Stucki, Michael Lansford, Melissa H. Pezzolesi, Emma J. Taylor, Etoni-Ma’asi C. Wolfgramm, Jacob Taloa, Kime Lao, C. Dave C. Dumaguit, Perry G. Ridge, Justina P. Tavana, William L. Holland, Kalani L. Raphael, Marcus G. Pezzolesi

## Abstract

Individuals of Pacific ancestry suffer some of the highest rates of health disparities yet remain vastly underrepresented in genomic research, including currently available linear and pangenome references. To begin addressing this, we developed the first Pacific ancestry pangenome reference using 23 individuals with diverse Pacific ancestry. We assembled 46 haploid genomes from these 23 individuals, resulting in highly accurate and contiguous genome assemblies with an average quality value of 55.0 and an average N50 of 40.7 Mb, marking the first *de novo* assembly of highly accurate Pacific ancestry genomes. We combined these assemblies to create a pangenome reference, which added 30.6 Mb of novel sequence missing from the Human Pangenome Reference Consortium (HPRC) reference. Mapping short reads to this pangenome reduced variant call errors and yielded more true-positive variants compared to the HPRC and T2T-CHM13 references. This Pacific ancestry pangenome reference serves as a resource to enhance genetic analyses for this underserved population.
