## Supplementary Tables for "A Draft Pacific Ancestry Pangenome Reference"

### Sheet: Supplementary Table 1
Supplementary Table 1 - Assembly Quality Statistics
Sample ID	Ancestry	Sex	Assembly	QV - Inspector Pre-correction	QV - inspector post-correction	N50	Contig #	Inspector Structural error #	Inspector Small error #	CRAQ - Regional AQI	CRAQ - Structural AQI	Hifi reads that map to assembly %	T2T-CHM13 Genome coverage %	T2T-CHM13 Depth = 1	T2T-CHM13 Depth >= 2	GRCh38 Genome Coverage	GRCh38 Depth = 1	GRCh38 Depth >= 2	Unaligned Assembly length - T2T-CHM13	Unaligned Assembly length - GRCh38	Total Length (bp)
UP001	Tonga	F	Hap1	49.3599	53.3526	44252253	579	11	3009	97.4014	99.6084	99.98	0.935647	92.0243	1.48384	0.948788	93.661	1.21783	31686591	83520638	3025806142
			Hap2	49.2526	56.3924	50011019	628	10	3049	97.5678	99.5689	99.98	0.935081	91.9945	1.57022	0.94913	93.7612	1.15179	29715425	90032431	3016741974
UP002	Fiji	F	Hap1	50.5459	57.6972	46532967	733	5	4321	96.9094	99.7726	99.92	0.928428	91.4157	1.42708	0.941417	92.8935	1.24817	24604151	70566405	2992205861
			Hap2	49.1162	57.1841	35978097	684	3	3724	96.7176	99.722	99.93	0.930839	91.5828	1.50104	0.94277	93.1269	1.15007	29024885	85012217	3001411175
UP003	Samoa	M	Hap1	46.4783	57.2972	49685790	676	8	4322	97.1769	99.5659	99.92	0.920846	88.7968	1.34788	0.912679	90.254	1.01389	31078919	103963551	2978980304
			Hap2	47.1915	51.0584	45396627	664	13	10744	97.2254	99.6168	99.88	0.901447	90.4443	1.64033	0.930999	91.8691	1.23084	27808240	74336670	2890675773
UP004	Fiji	M	Hap1	48.5598	51.7708	43673816	489	9	4632	96.9915	99.6927	99.95	0.931084	90.1435	1.65844	0.926243	91.508	1.11624	21565106	90537587	3007897039
			Hap2	48.7044	54.3287	55060181	424	10	4130	96.8803	99.3862	99.94	0.91802	91.4244	1.684	0.936734	92.4651	1.20838	27298235	79464023	2968981461
UP005	Tonga	M	Hap1	48.3641	54.2661	41829291	898	9	5247	97.437	99.6845	99.92	0.929365	89.3939	1.63809	0.918643	90.6985	1.1658	24483435	83708224	2999583005
			Hap2	48.6525	54.4692	32713856	893	14	4236	97.1148	99.8559	99.9	0.91032	91.2632	1.67335	0.938259	92.6521	1.17382	23933896	78974627	2933955327
UP006	Tonga	M	Hap1	46.718	51.9136	18102344	2100	11	5397	96.5003	99.7711	99.9	0.926461	87.7401	1.47183	0.901486	88.9837	1.16497	25833615	80283710	2972795818
			Hap2	45.8554	51.4149	14222961	1955	12	7090	96.5242	99.6036	99.85	0.892119	91.0731	1.57306	0.936817	92.4423	1.23945	23062741	75109049	2857549690
UP007	Marshall Islands	F	Hap1	48.4237	53.1115	32576664	1068	14	3895	96.761	99.71	99.91	0.920121	90.5905	1.42161	0.933226	92.1088	1.21382	24924462	79993360	2954755263
			Hap2	49.4803	54.4476	29581802	993	10	3327	96.4138	99.8023	99.89	0.920503	90.5604	1.48994	0.935195	92.3328	1.18674	21432483	82961015	2971398607
UP008	Tonga	M	Hap1	48.2325	54.997	39828256	1020	16	5097	97.3312	99.874	99.89	0.924493	88.223	1.49789	0.904937	89.3663	1.12742	27576848	84124960	2968785901
			Hap2	46.7937	52.9349	25456504	1027	22	6748	97.1381	99.6889	99.81	0.897209	90.8708	1.57849	0.933765	92.196	1.1805	21534516	78215391	2880743101
UP009	Marshall Islands	F	Hap1	52.3966	58.0462	83045801	329	2	3735	99.1485	99.6617	99.98	0.933882	91.6686	1.58229	0.942351	93.1572	1.07791	24388931	81480140	2997077848
			Hap2	51.0931	56.6729	53625246	379	8	3140	97.9141	99.6789	99.94	0.932509	91.9375	1.45067	0.949466	93.7558	1.19083	33575860	66924076	3009210805
UP010	Phillipines	M	Hap1	48.2158	53.4438	45349411	714	14	5465	96.4786	99.3011	99.89	0.908201	88.8845	1.93568	0.912453	90.0246	1.22064	26506373	88081700	2938844070
			Hap2	47.8113	51.1949	47228476	537	18	7365	96.8458	99.1958	99.98	0.937678	92.1181	1.6498	0.945204	93.411	1.10942	24232413	85154252	3019652763
UP011	Guam	F	Hap1	48.9402	55.0333	36861511	952	12	4344	97.3745	99.8591	99.97	0.935422	91.2443	1.49141	0.942072	93.0469	1.16025	24874453	84940389	3008329487
			Hap2	48.7073	57.5546	30065580	944	5	4617	96.9104	99.749	99.95	0.927358	91.9803	1.56198	0.947264	93.5082	1.21829	25607136	70500383	2974211515
UP012	Tonga	F	Hap1	49.5087	56.1291	34135929	803	4	4171	97.6843	99.8619	99.98	0.936394	92.0461	1.5128	0.949805	93.7774	1.2031	28723675	79936935	3018471588
			Hap2	49.254	58.3526	45296490	608	2	4028	97.8748	99.792	99.98	0.935589	92.0241	1.61527	0.949969	93.7472	1.24968	18726241	72649453	3009915424
UP013	Samoa	M	Hap1	49.0123	54.3772	50257941	604	16	6116	97.5342	99.4483	99.94	0.924431	90.6153	1.57054	0.931392	91.9839	1.15528	35054618	99943641	2994790392
			Hap2	48.2132	53.7314	43089511	562	10	5859	97.417	99.8604	99.92	0.921859	90.7494	1.69377	0.933331	92.1051	1.22795	28210346	94139630	2971888571
UP014	Phillipines	M	Hap1	47.2253	53.2867	41476565	948	14	4608	97.4605	99.5825	99.97	0.937731	89.0896	1.66642	0.916234	90.4586	1.1648	27199839	85161094	3021988416
			Hap2	47.8823	55.4042	35112061	824	11	4604	97.3185	99.6828	99.92	0.90756	92.0277	1.74539	0.945712	93.3306	1.24055	23671767	88336006	2930523526
UP015	Fiji	M	Hap1	47.5052	54.3746	35390449	902	14	5330	96.4372	99.7072	99.95	0.930043	88.5109	1.70228	0.911817	89.9266	1.2551	19806905	90915532	2991759350
			Hap2	47.4862	53.5618	31074146	848	17	5062	96.5015	99.7618	99.88	0.902132	91.2677	1.73653	0.940075	92.7684	1.23902	20581915	79104649	2900736945
UP016	Tonga	F	Hap1	47.7564	57.5931	34230888	924	6	4611	96.9364	99.6461	99.99	0.924567	89.9661	1.51028	0.944322	93.1717	1.26045	21927734	88354193	2984518792
			Hap2	47.8394	54.3481	40006919	762	10	5990	97.2852	99.8277	99.94	0.914764	90.5765	1.88021	0.94959	93.8051	1.15394	32529946	84702033	2940190605
UP017	Samoa	F	Hap1	48.9273	55.2681	49578810	646	5	3997	97.2016	99.8276	99.97	0.934418	91.8672	1.57461	0.948754	93.7116	1.16371	32406471	87012095	3013867240
			Hap2	47.9724	56.5053	41071613	573	14	4286	97.2728	99.6722	99.98	0.93486	92.0289	1.45716	0.948809	93.6757	1.20516	26991732	73916411	3007595782
UP018	Samoa	F	Hap1	47.8866	54.2543	34952726	843	12	3324	96.8989	99.8955	99.98	0.935123	91.7256	1.32839	0.94624	93.4814	1.14261	29813074	86298183	3017611914
			Hap2	48.1679	56.0038	32933241	840	10	3885	96.9911	99.8941	99.96	0.93054	91.865	1.64728	0.94782	93.482	1.29998	27002416	82381762	2990736059
UP019	Pohnpei	M	Hap1	48.4037	55.9805	41143443	633	11	5544	97.7601	99.6291	99.92	0.935632	91.4223	1.53975	0.923316	91.251	1.08063	23717023	96181672	3007856176
			Hap2	47.5759	51.8967	32241647	653	15	6471	97.2696	99.6514	99.93	0.929621	92.107	1.45617	0.929922	91.7788	1.21338	31471655	87194705	2987153364
UP020	Samoa	F	Hap1	50.0649	56.8195	42921478	622	12	4387	96.7813	99.7918	99.95	0.931225	90.7716	1.51049	0.936928	92.5605	1.13228	38808961	93788990	3009073668
			Hap2	49.1919	55.3852	33286023	629	11	6224	96.4504	99.5808	99.94	0.922821	91.5098	1.61269	0.944118	93.1289	1.2829	30320289	78861995	2974546131
UP021	Fiji	F	Hap1	49.6824	55.1274	54521644	627	10	4195	97.419	99.7397	99.95	0.930117	91.4297	1.49067	0.942287	93.1569	1.0718	33656456	84485782	3004460238
			Hap2	49.3338	58.5755	36333647	635	6	3609	97.1983	99.9651	99.94	0.929204	91.5335	1.4782	0.944373	93.3348	1.10255	27419220	88522240	2994180679
UP022	Tahiti	F	Hap1	49.8054	53.991	49101923	746	8	5570	97.4881	99.6813	99.88	0.915846	89.6029	1.5967	0.925461	91.226	1.32012	25637696	100785698	2951425959
			Hap2	48.2292	55.3027	45875135	682	13	5749	97.5816	99.5194	99.89	0.911996	89.7847	1.79991	0.925728	91.3988	1.17397	23659014	73714349	2935672990
UP023	Samoa	M	Hap1	49.4894	57.3693	46389223	697	13	3868	97.5741	99.5122	99.94	0.928637	88.5995	1.50797	0.909608	89.8824	1.07849	24853420	86908360	2994901266
			Hap2	48.9511	56.8597	40911044	680	11	4396	97.4501	99.7114	99.89	0.901074	91.279	1.5847	0.93637	92.5127	1.12438	28897574	82966323	2900961169

### Sheet: Supplementary Table 2
Supplementary Table 2 - Analyzing assembly completeness with compleasm. All gene content values are percentages
Assembly	Haplotype	Single copy (S)	Duplicated (D)	Fragmented (F)	Split (I)	Missing (M)
UP001	1	98.48	0.69	0.17	0	0.67
	2	98.08	0.71	0.21	0	1
UP002	1	95.9	0.73	0.33	0	3.04
	2	95.45	0.75	0.29	0	3.51
UP003	1	95.38	0.68	0.2	0	3.74
	2	91.4	0.78	0.36	0	7.47
UP004	1	96.92	0.72	0.17	0	2.18
	2	96.97	0.69	0.22	0	2.13
UP005	1	96.91	0.71	0.21	0	2.17
	2	95.76	0.67	0.36	0	3.21
UP006	1	94.97	0.87	0.56	0.01	3.59
	2	93.56	0.67	0.54	0	5.24
UP007	1	94.63	0.83	0.42	0	4.12
	2	93.41	0.8	0.53	0	5.26
UP008	1	95.21	0.8	0.27	0	3.72
	2	91.76	0.65	0.54	0	7.05
UP009	1	98.12	0.7	0.15	0	1.02
	2	97	0.65	0.2	0	2.16
UP010	1	93.42	0.73	0.29	0	5.57
	2	98.06	0.73	0.15	0	1.07
UP011	1	97.03	0.76	0.26	0	1.94
	2	94.64	0.85	0.33	0	4.17
UP012	1	97.97	0.75	0.17	0	1.12
	2	98.19	0.74	0.17	0	0.9
UP013	1	97	0.7	0.2	0	2.1
	2	96.34	0.69	0.17	0	2.8
UP014	1	97.89	0.7	0.2	0	1.2
	2	96.07	0.65	0.25	0	3.03
UP015	1	95.97	0.76	0.32	0	2.95
	2	94.3	0.78	0.36	0	4.56
UP016	1	98.51	0.73	0.17	0	0.59
	2	97.65	0.76	0.22	0	1.36
UP017	1	98.03	0.74	0.18	0	1.04
	2	98.34	0.78	0.12	0	0.76
UP018	1	97.79	0.81	0.28	0	1.12
	2	96.62	0.75	0.3	0	2.32
UP019	1	95.7	0.7	0.29	0.01	3.3
	2	96.31	0.68	0.28	0	2.74
UP020	1	95.9	0.78	0.28	0	3.04
	2	94.09	0.73	0.37	0	4.81
UP021	1	96.1	0.78	0.28	0	2.83
	2	95.26	0.71	0.26	0	3.77
UP022	1	91.23	0.87	0.28	0	7.61
	2	91.76	0.7	0.44	0	7.1
UP023	1	95.66	0.8	0.25	0	3.29
	2	93.3	0.69	0.24	0	5.77

### Sheet: Supplementary Table 3
Supplementary Table 3 - SNV concordance statistics genome wide. The HPRC reference is filtered to an allele frequency of 4, and the Pacific ancestry reference is filtered to an allele frequency of 2.
Sample	Reference	Recall	Precision	F1	True Positives	False Negatives	False Positives
UP009	HPRC	0.920632	0.980635	0.949686	3428256	295553	67396
	Pacific ancestry	0.922589	0.980234	0.950539	3435547	288262	68959
	T2T-CHM13	0.911599	0.981839	0.945416	3394619	329190	62505
UP003	HPRC	0.928282	0.978045	0.952514	3343794	258337	74743
	Pacific ancestry	0.931037	0.977438	0.953673	3353718	248413	77077
	T2T-CHM13	0.918553	0.978462	0.947562	3308749	293382	72529
UP001	HPRC	0.930035	0.979534	0.954143	3495580	262965	72713
	Pacific ancestry	0.933005	0.979028	0.955463	3506741	251804	74779
	T2T-CHM13	0.920327	0.980101	0.949274	3459089	299456	69926
UP004	HPRC	0.901	0.976204	0.937096	3465238	380751	84100
	Pacific ancestry	0.903526	0.975706	0.93823	3474951	371038	86141
	T2T-CHM13	0.891853	0.978127	0.933	3430057	415932	76375
UP022	HPRC	0.927012	0.979478	0.952523	3273403	257729	68272
	Pacific ancestry	0.928687	0.979091	0.953223	3279317	251815	69708
	T2T-CHM13	0.918324	0.979033	0.947707	3242722	288410	69128

### Sheet: Supplementary Table 4
Supplementary Table 4 - Indel concordance statistics genome wide. The HPRC reference is filtered to an allele frequency of 4, and the Pacific ancestry reference is filtered to an allele frequency of 2.
Sample	Reference	Recall	Precision	F1	True Positives	False Negatives	False Positives
UP009	HPRC	0.870454	0.911066	0.890297	785713	116934	78481
	Pacific ancestry	0.874759	0.912922	0.893433	789599	113048	77064
	T2T-CHM13	0.863401	0.922185	0.891825	779346	123301	67136
UP003	HPRC	0.855034	0.897662	0.87583	748354	126879	87331
	Pacific ancestry	0.859792	0.899518	0.879206	752518	122715	86026
	T2T-CHM13	0.848735	0.908486	0.877595	742841	132392	76305
UP001	HPRC	0.860525	0.898047	0.878886	794088	128707	92275
	Pacific ancestry	0.865473	0.899786	0.882296	798654	124141	91023
	T2T-CHM13	0.854137	0.908942	0.880688	788193	134602	80554
UP004	HPRC	0.836059	0.8866	0.860588	773996	151771	101333
	Pacific ancestry	0.840168	0.887595	0.863231	777800	147967	100776
	T2T-CHM13	0.829704	0.897153	0.862112	768113	157654	89852
UP022	HPRC	0.857777	0.907938	0.882145	743936	123348	77190
	Pacific ancestry	0.861725	0.90929	0.884869	747360	119924	76277
	T2T-CHM13	0.851414	0.918792	0.883821	738418	128866	66647
